# OligoFragger: spectrum graph-guided analysis of modified RNA oligonucleotides by mass spectrometry

**DOI:** 10.64898/2026.11.09.765503

**Authors:** Jiechen Shen, Daniel A. Polasky, Fengchao Yu, Kaley M. Simcox, Bojing Zhu, Kristin S. Koutmou, Alexey I. Nesvizhskii

## Abstract

RNA modifications are widespread modulators of RNA function, but comprehensive identification remains technically challenging. This is especially true for densely modified RNAs such as tRNAs, where multiple modified residues and many possible chemistries occur within short sequence contexts. Tandem mass spectrometry provides direct chemical and positional evidence for modified oligonucleotides, but current database-search strategies struggle when dozens of candidate modifications must be considered simultaneously. Here, we present OligoFragger, a spectrum graph-guided computational tool that uses fragment evidence to constrain modified-oligonucleotide searches before full database scoring, enabling rapid and robust oligonucleotide identification. Using controlled RNA samples and tRNA datasets from *E. coli* and human cells, we demonstrate that OligoFragger increases identifications under stringent FDR control while recovering known modification patterns and supporting label-free quantification. This strategy enables sensitive, FDR-controlled identification and label-free quantification of modified RNA oligonucleotides in complex epitranscriptomic search spaces.
