## Supplementary Table 2 for "OligoFragger: spectrum graph-guided analysis of modified RNA oligonucleotides by mass spectrometry"

### Sheet: Searched modifications
analysis	organism_or_sample	dataset_or_section	search_result_files	enzyme	modification_panel	modification_source_file	modification_panel_size	modification_order	modomics_database_id	modification_symbol	modification_name	rnamods_code_2023	modomics_code_new_2023	moiety_type	reference_nucleobase	composition_difference	diagnostic_ion_mz	diagnostic_ion_type	smiles	isobaric_group_within_panel	notes
Figure 2 validation: lncRNA NME1	lncRNA NME1	untreated and NCL1-treated NME1 validation	see Figure 2 source data	see Methods	focused 4-modification methylated-base panel	mods_NME1.csv	4	1	12	mU	5-methyluridine	T	2000000005U	nucleoside	U	CH2			Cc1c(=O)[nH]c(=O)[n]([C@H]2[C@H](O)[C@H](O)[C@@H](CO)O2)c1		Workflow records for the NME1 control and NCL1-treated searches used mods_NME1.csv containing mA, mC, mU and mG.
Figure 2 validation: lncRNA NME1	lncRNA NME1	untreated and NCL1-treated NME1 validation	see Figure 2 source data	see Methods	focused 4-modification methylated-base panel	mods_NME1.csv	4	2	83	mA	1-methyladenosine	?	2000000001A	nucleoside	A	CH2			C[n]1c(=N)c2c([n]([C@H]3[C@H](O)[C@H](O)[C@@H](CO)O3)cn2)nc1		Workflow records for the NME1 control and NCL1-treated searches used mods_NME1.csv containing mA, mC, mU and mG.
Figure 2 validation: lncRNA NME1	lncRNA NME1	untreated and NCL1-treated NME1 validation	see Figure 2 source data	see Methods	focused 4-modification methylated-base panel	mods_NME1.csv	4	3	84	mC	2'-O-methylcytidine	B	2000000090C	nucleoside	C	CH2			CO[C@H]1[C@H]([n]2ccc(N)nc2=O)O[C@H](CO)[C@H]1O		Workflow records for the NME1 control and NCL1-treated searches used mods_NME1.csv containing mA, mC, mU and mG.
Figure 2 validation: lncRNA NME1	lncRNA NME1	untreated and NCL1-treated NME1 validation	see Figure 2 source data	see Methods	focused 4-modification methylated-base panel	mods_NME1.csv	4	4	116	mG	7-methylguanosine	7	2000000007G	nucleoside	G	CH2			C1=NC2=C(N1C3C(C(C(O3)CO)O)O)N=C(NC2=O)N		Workflow records for the NME1 control and NCL1-treated searches used mods_NME1.csv containing mA, mC, mU and mG.
Figure 2 validation: tRNA-Phe	native and IVT tRNA-Phe	controlled tRNA-Phe validation	results_native_RT1_2026-05-15.tsv; results_IVT_RT1_2026-05-15.tsv; results_native_RA_2026-05-15.tsv; results_IVT_RA_2026-05-15.tsv	RNase T1 and RNase A	broad 33-modification panel	modomics_mods_yeast_0504.csv	33	1	7	s4U	4-thiouridine	4	2000000074U	nucleoside	U	SO-1			OC[C@H]1O[C@@H]([n]2ccc(=S)[nH]c2=O)[C@H](O)[C@@H]1O		Refreshed IVT/native tRNA-Phe validation searches used the 2026-05-15 result files listed here and modomics_mods_yeast_0504.csv.
Figure 2 validation: tRNA-Phe	native and IVT tRNA-Phe	controlled tRNA-Phe validation	results_native_RT1_2026-05-15.tsv; results_IVT_RT1_2026-05-15.tsv; results_native_RA_2026-05-15.tsv; results_IVT_RA_2026-05-15.tsv	RNase T1 and RNase A	broad 33-modification panel	modomics_mods_yeast_0504.csv	33	2	12	mU	5-methyluridine	T	2000000005U	nucleoside	U	CH2			Cc1c(=O)[nH]c(=O)[n]([C@H]2[C@H](O)[C@H](O)[C@@H](CO)O2)c1		Refreshed IVT/native tRNA-Phe validation searches used the 2026-05-15 result files listed here and modomics_mods_yeast_0504.csv.
Figure 2 validation: tRNA-Phe	native and IVT tRNA-Phe	controlled tRNA-Phe validation	results_native_RT1_2026-05-15.tsv; results_IVT_RT1_2026-05-15.tsv; results_native_RA_2026-05-15.tsv; results_IVT_RA_2026-05-15.tsv	RNase T1 and RNase A	broad 33-modification panel	modomics_mods_yeast_0504.csv	33	3	13	m2,2G	N2,N2-dimethylguanosine	R	2000000022G	nucleoside	G	C2H4			CN(C)c1[nH]c(=O)c2nc[n]([C@@H]3O[C@H](CO)[C@@H](O)[C@H]3O)c2n1		Refreshed IVT/native tRNA-Phe validation searches used the 2026-05-15 result files listed here and modomics_mods_yeast_0504.csv.
Figure 2 validation: tRNA-Phe	native and IVT tRNA-Phe	controlled tRNA-Phe validation	results_native_RT1_2026-05-15.tsv; results_IVT_RT1_2026-05-15.tsv; results_native_RA_2026-05-15.tsv; results_IVT_RA_2026-05-15.tsv	RNase T1 and RNase A	broad 33-modification panel	modomics_mods_yeast_0504.csv	33	4	14	D	dihydrouridine	D	2000000008U	nucleoside	U	H2			OC[C@H]1O[C@@H](N2CCC(=O)NC2=O)[C@H](O)[C@@H]1O		Refreshed IVT/native tRNA-Phe validation searches used the 2026-05-15 result files listed here and modomics_mods_yeast_0504.csv.
Figure 2 validation: tRNA-Phe	native and IVT tRNA-Phe	controlled tRNA-Phe validation	results_native_RT1_2026-05-15.tsv; results_IVT_RT1_2026-05-15.tsv; results_native_RA_2026-05-15.tsv; results_IVT_RA_2026-05-15.tsv	RNase T1 and RNase A	broad 33-modification panel	modomics_mods_yeast_0504.csv	33	5	16	m6t6A	N6-methyl-N6-threonylcarbamoyladenosine	E	2000000662A	nucleoside	A	C5H7N1O4	280.06819	base loss	C[C@H]([C@@H](C(=O)O)NC(Nc1c2c([n]([C@H]3[C@H](O)[C@H](O)[C@@H](CO)O3)cn2)ncn1)=O)O		Refreshed IVT/native tRNA-Phe validation searches used the 2026-05-15 result files listed here and modomics_mods_yeast_0504.csv.
Figure 2 validation: tRNA-Phe	native and IVT tRNA-Phe	controlled tRNA-Phe validation	results_native_RT1_2026-05-15.tsv; results_IVT_RT1_2026-05-15.tsv; results_native_RA_2026-05-15.tsv; results_IVT_RA_2026-05-15.tsv	RNase T1 and RNase A	broad 33-modification panel	modomics_mods_yeast_0504.csv	33	6	23	cmnm5Um	5-carboxymethylaminomethyl-2'-O-methyluridine	)	2000009051U	nucleoside	U	C4H7N1O2			CO[C@H]1[C@H]([n]2cc(CNCC(O)=O)c(=O)[nH]c2=O)O[C@H](CO)[C@H]1O		Refreshed IVT/native tRNA-Phe validation searches used the 2026-05-15 result files listed here and modomics_mods_yeast_0504.csv.
Figure 2 validation: tRNA-Phe	native and IVT tRNA-Phe	controlled tRNA-Phe validation	results_native_RT1_2026-05-15.tsv; results_IVT_RT1_2026-05-15.tsv; results_native_RA_2026-05-15.tsv; results_IVT_RA_2026-05-15.tsv	RNase T1 and RNase A	broad 33-modification panel	modomics_mods_yeast_0504.csv	33	7	26	m1I	1-methylinosine	O	2000000019A	nucleoside	A	C1H1N-1O1			C[n]1c(=O)c2c([n]([C@H]3[C@H](O)[C@H](O)[C@@H](CO)O3)cn2)nc1		Refreshed IVT/native tRNA-Phe validation searches used the 2026-05-15 result files listed here and modomics_mods_yeast_0504.csv.
Figure 2 validation: tRNA-Phe	native and IVT tRNA-Phe	controlled tRNA-Phe validation	results_native_RT1_2026-05-15.tsv; results_IVT_RT1_2026-05-15.tsv; results_native_RA_2026-05-15.tsv; results_IVT_RA_2026-05-15.tsv	RNase T1 and RNase A	broad 33-modification panel	modomics_mods_yeast_0504.csv	33	8	27	mcm5U	5-methoxycarbonylmethyluridine	1	2000000521U	nucleoside	U	C3H4O2			COC(Cc1c(=O)[nH]c(=O)[n]([C@H]2[C@H](O)[C@H](O)[C@@H](CO)O2)c1)=O		Refreshed IVT/native tRNA-Phe validation searches used the 2026-05-15 result files listed here and modomics_mods_yeast_0504.csv.
Figure 2 validation: tRNA-Phe	native and IVT tRNA-Phe	controlled tRNA-Phe validation	results_native_RT1_2026-05-15.tsv; results_IVT_RT1_2026-05-15.tsv; results_native_RA_2026-05-15.tsv; results_IVT_RA_2026-05-15.tsv	RNase T1 and RNase A	broad 33-modification panel	modomics_mods_yeast_0504.csv	33	9	42	gluQ	glutamyl-queuosine	?	2000000105G	nucleoside	G	C12H17NO5			NC(C(O[C@@H]1[C@@H](NCc2c3c(nc(nc3=O)N)[n]([C@H]3[C@H](O)[C@H](O)[C@@H](CO)O3)c2)C=C[C@@H]1O)=O)CCC(=O)O		Refreshed IVT/native tRNA-Phe validation searches used the 2026-05-15 result files listed here and modomics_mods_yeast_0504.csv.
Figure 2 validation: tRNA-Phe	native and IVT tRNA-Phe	controlled tRNA-Phe validation	results_native_RT1_2026-05-15.tsv; results_IVT_RT1_2026-05-15.tsv; results_native_RA_2026-05-15.tsv; results_IVT_RA_2026-05-15.tsv	RNase T1 and RNase A	broad 33-modification panel	modomics_mods_yeast_0504.csv	33	10	43	ncm5U	5-carbamoylmethyluridine	&	2000000053U	nucleoside	U	C2H3NO			NC(Cc1c(=O)[nH]c(=O)[n]([C@H]2[C@H](O)[C@H](O)[C@@H](CO)O2)c1)=O		Refreshed IVT/native tRNA-Phe validation searches used the 2026-05-15 result files listed here and modomics_mods_yeast_0504.csv.
Figure 2 validation: tRNA-Phe	native and IVT tRNA-Phe	controlled tRNA-Phe validation	results_native_RT1_2026-05-15.tsv; results_IVT_RT1_2026-05-15.tsv; results_native_RA_2026-05-15.tsv; results_IVT_RA_2026-05-15.tsv	RNase T1 and RNase A	broad 33-modification panel	modomics_mods_yeast_0504.csv	33	11	45	cmnm5s2U	5-carboxymethylaminomethyl-2-thiouridine	$	2000000251U	nucleoside	U	C3H5NO2SO-1			OC(CNCc1c[n]([C@@H]2O[C@H](CO)[C@@H](O)[C@H]2O)c(=S)[nH]c1=O)=O		Refreshed IVT/native tRNA-Phe validation searches used the 2026-05-15 result files listed here and modomics_mods_yeast_0504.csv.
Figure 2 validation: tRNA-Phe	native and IVT tRNA-Phe	controlled tRNA-Phe validation	results_native_RT1_2026-05-15.tsv; results_IVT_RT1_2026-05-15.tsv; results_native_RA_2026-05-15.tsv; results_IVT_RA_2026-05-15.tsv	RNase T1 and RNase A	broad 33-modification panel	modomics_mods_yeast_0504.csv	33	12	47	cmo5U	uridine 5-oxyacetic acid	V	2000000502U	nucleoside	U	C2H2O3			OC[C@@H]1[C@@H](O)[C@@H](O)[C@H]([n]2c(=O)[nH]c(=O)c(OCC(=O)O)c2)O1		Refreshed IVT/native tRNA-Phe validation searches used the 2026-05-15 result files listed here and modomics_mods_yeast_0504.csv.
Figure 2 validation: tRNA-Phe	native and IVT tRNA-Phe	controlled tRNA-Phe validation	results_native_RT1_2026-05-15.tsv; results_IVT_RT1_2026-05-15.tsv; results_native_RA_2026-05-15.tsv; results_IVT_RA_2026-05-15.tsv	RNase T1 and RNase A	broad 33-modification panel	modomics_mods_yeast_0504.csv	33	13	51	ms2i6A	2-methylthio-N6-isopentenyladenosine	*	2000002161A	nucleoside	A	C6H10S			CC(C)=CCNc1nc(SC)nc2c1nc[n]2[C@@H]1O[C@H](CO)[C@@H](O)[C@H]1O		Refreshed IVT/native tRNA-Phe validation searches used the 2026-05-15 result files listed here and modomics_mods_yeast_0504.csv.
Figure 2 validation: tRNA-Phe	native and IVT tRNA-Phe	controlled tRNA-Phe validation	results_native_RT1_2026-05-15.tsv; results_IVT_RT1_2026-05-15.tsv; results_native_RA_2026-05-15.tsv; results_IVT_RA_2026-05-15.tsv	RNase T1 and RNase A	broad 33-modification panel	modomics_mods_yeast_0504.csv	33	14	56	i6A	N6-isopentenyladenosine	?	2000000061A	nucleoside	A	C5H8			CC(C)=CCNc1ncnc2c1nc[n]2[C@@H]1O[C@H](CO)[C@@H](O)[C@H]1O		Refreshed IVT/native tRNA-Phe validation searches used the 2026-05-15 result files listed here and modomics_mods_yeast_0504.csv.
Figure 2 validation: tRNA-Phe	native and IVT tRNA-Phe	controlled tRNA-Phe validation	results_native_RT1_2026-05-15.tsv; results_IVT_RT1_2026-05-15.tsv; results_native_RA_2026-05-15.tsv; results_IVT_RA_2026-05-15.tsv	RNase T1 and RNase A	broad 33-modification panel	modomics_mods_yeast_0504.csv	33	15	58	mcmo5U	uridine 5-oxyacetic acid methyl ester	?	2000000503U	nucleoside	U	C3H4O3			COC(COc1c[n](C2O[C@H](CO)[C@@H](O)[C@H]2O)c(=O)[nH]c1=O)=O	U + C3H4O3: mcmo5U; mchm5U	Refreshed IVT/native tRNA-Phe validation searches used the 2026-05-15 result files listed here and modomics_mods_yeast_0504.csv.
Figure 2 validation: tRNA-Phe	native and IVT tRNA-Phe	controlled tRNA-Phe validation	results_native_RT1_2026-05-15.tsv; results_IVT_RT1_2026-05-15.tsv; results_native_RA_2026-05-15.tsv; results_IVT_RA_2026-05-15.tsv	RNase T1 and RNase A	broad 33-modification panel	modomics_mods_yeast_0504.csv	33	16	65	Q	queuosine	Q	2000000010G	nucleoside	G	C7H10O2			Nc1[nH]c(=O)c2c([n]([C@H]3[C@H](O)[C@H](O)[C@@H](CO)O3)cc2CN[C@@H]2[C@@H](O)[C@@H](O)C=C2)n1		Refreshed IVT/native tRNA-Phe validation searches used the 2026-05-15 result files listed here and modomics_mods_yeast_0504.csv.
Figure 2 validation: tRNA-Phe	native and IVT tRNA-Phe	controlled tRNA-Phe validation	results_native_RT1_2026-05-15.tsv; results_IVT_RT1_2026-05-15.tsv; results_native_RA_2026-05-15.tsv; results_IVT_RA_2026-05-15.tsv	RNase T1 and RNase A	broad 33-modification panel	modomics_mods_yeast_0504.csv	33	17	68	mcm5s2U	5-methoxycarbonylmethyl-2-thiouridine	3	2000002521U	nucleoside	U	C3H4O2SO-1			COC(Cc1c[n]([C@@H]2O[C@H](CO)[C@@H](O)[C@H]2O)c(=S)[nH]c1=O)=O		Refreshed IVT/native tRNA-Phe validation searches used the 2026-05-15 result files listed here and modomics_mods_yeast_0504.csv.
Figure 2 validation: tRNA-Phe	native and IVT tRNA-Phe	controlled tRNA-Phe validation	results_native_RT1_2026-05-15.tsv; results_IVT_RT1_2026-05-15.tsv; results_native_RA_2026-05-15.tsv; results_IVT_RA_2026-05-15.tsv	RNase T1 and RNase A	broad 33-modification panel	modomics_mods_yeast_0504.csv	33	18	75	acp3U	3-(3-amino-3-carboxypropyl)uridine	X	2000000030U	nucleoside	U	C4H7NO2			NC(CC[n]1c(=O)[n]([C@@H]2O[C@H](CO)[C@@H](O)[C@H]2O)ccc1=O)C(O)=O		Refreshed IVT/native tRNA-Phe validation searches used the 2026-05-15 result files listed here and modomics_mods_yeast_0504.csv.
Figure 2 validation: tRNA-Phe	native and IVT tRNA-Phe	controlled tRNA-Phe validation	results_native_RT1_2026-05-15.tsv; results_IVT_RT1_2026-05-15.tsv; results_native_RA_2026-05-15.tsv; results_IVT_RA_2026-05-15.tsv	RNase T1 and RNase A	broad 33-modification panel	modomics_mods_yeast_0504.csv	33	19	80	mcm5Um	5-methoxycarbonylmethyl-2'-O-methyluridine	?	2000090521U	nucleoside	U	C4H6O2			CO[C@H]1[C@H]([n]2c(=O)[nH]c(=O)c(CC(OC)=O)c2)O[C@H](CO)[C@H]1O		Refreshed IVT/native tRNA-Phe validation searches used the 2026-05-15 result files listed here and modomics_mods_yeast_0504.csv.
Figure 2 validation: tRNA-Phe	native and IVT tRNA-Phe	controlled tRNA-Phe validation	results_native_RT1_2026-05-15.tsv; results_IVT_RT1_2026-05-15.tsv; results_native_RA_2026-05-15.tsv; results_IVT_RA_2026-05-15.tsv	RNase T1 and RNase A	broad 33-modification panel	modomics_mods_yeast_0504.csv	33	20	81	ac4C	N4-acetylcytidine	M	2000000042C	nucleoside	C	C2H2O			CC(Nc1nc(=O)[n]([C@H]2[C@H](O)[C@H](O)[C@@H](CO)O2)cc1)=O		Refreshed IVT/native tRNA-Phe validation searches used the 2026-05-15 result files listed here and modomics_mods_yeast_0504.csv.
Figure 2 validation: tRNA-Phe	native and IVT tRNA-Phe	controlled tRNA-Phe validation	results_native_RT1_2026-05-15.tsv; results_IVT_RT1_2026-05-15.tsv; results_native_RA_2026-05-15.tsv; results_IVT_RA_2026-05-15.tsv	RNase T1 and RNase A	broad 33-modification panel	modomics_mods_yeast_0504.csv	33	21	83	mA	1-methyladenosine	?	2000000001A	nucleoside	A	CH2			C[n]1c(=N)c2c([n]([C@H]3[C@H](O)[C@H](O)[C@@H](CO)O3)cn2)nc1		Refreshed IVT/native tRNA-Phe validation searches used the 2026-05-15 result files listed here and modomics_mods_yeast_0504.csv.
Figure 2 validation: tRNA-Phe	native and IVT tRNA-Phe	controlled tRNA-Phe validation	results_native_RT1_2026-05-15.tsv; results_IVT_RT1_2026-05-15.tsv; results_native_RA_2026-05-15.tsv; results_IVT_RA_2026-05-15.tsv	RNase T1 and RNase A	broad 33-modification panel	modomics_mods_yeast_0504.csv	33	22	84	mC	2'-O-methylcytidine	B	2000000090C	nucleoside	C	CH2			CO[C@H]1[C@H]([n]2ccc(N)nc2=O)O[C@H](CO)[C@H]1O		Refreshed IVT/native tRNA-Phe validation searches used the 2026-05-15 result files listed here and modomics_mods_yeast_0504.csv.
Figure 2 validation: tRNA-Phe	native and IVT tRNA-Phe	controlled tRNA-Phe validation	results_native_RT1_2026-05-15.tsv; results_IVT_RT1_2026-05-15.tsv; results_native_RA_2026-05-15.tsv; results_IVT_RA_2026-05-15.tsv	RNase T1 and RNase A	broad 33-modification panel	modomics_mods_yeast_0504.csv	33	23	85	mchm5U	5-(carboxyhydroxymethyl)uridine methyl ester	?	2000000522U	nucleoside	U	C3H4O3			COC(C(c1c(=O)[nH]c(=O)[n]([C@H]2[C@H](O)[C@H](O)[C@@H](CO)O2)c1)O)=O	U + C3H4O3: mcmo5U; mchm5U	Refreshed IVT/native tRNA-Phe validation searches used the 2026-05-15 result files listed here and modomics_mods_yeast_0504.csv.
Figure 2 validation: tRNA-Phe	native and IVT tRNA-Phe	controlled tRNA-Phe validation	results_native_RT1_2026-05-15.tsv; results_IVT_RT1_2026-05-15.tsv; results_native_RA_2026-05-15.tsv; results_IVT_RA_2026-05-15.tsv	RNase T1 and RNase A	broad 33-modification panel	modomics_mods_yeast_0504.csv	33	24	92	s2C	2-thiocytidine	?	2000000002C	nucleoside	C	SO-1			Nc1nc(=S)[n]([C@H]2[C@H](O)[C@H](O)[C@@H](CO)O2)cc1		Refreshed IVT/native tRNA-Phe validation searches used the 2026-05-15 result files listed here and modomics_mods_yeast_0504.csv.
Figure 2 validation: tRNA-Phe	native and IVT tRNA-Phe	controlled tRNA-Phe validation	results_native_RT1_2026-05-15.tsv; results_IVT_RT1_2026-05-15.tsv; results_native_RA_2026-05-15.tsv; results_IVT_RA_2026-05-15.tsv	RNase T1 and RNase A	broad 33-modification panel	modomics_mods_yeast_0504.csv	33	25	101	k2C	2-lysidine	}	2000000021C	nucleoside	C	C6H12N2O1			N[C@H](C(=O)O)CCCCN=c1[n]([C@H]2[C@H](O)[C@H](O)[C@@H](CO)O2)ccc(N)n1		Refreshed IVT/native tRNA-Phe validation searches used the 2026-05-15 result files listed here and modomics_mods_yeast_0504.csv.
Figure 2 validation: tRNA-Phe	native and IVT tRNA-Phe	controlled tRNA-Phe validation	results_native_RT1_2026-05-15.tsv; results_IVT_RT1_2026-05-15.tsv; results_native_RA_2026-05-15.tsv; results_IVT_RA_2026-05-15.tsv	RNase T1 and RNase A	broad 33-modification panel	modomics_mods_yeast_0504.csv	33	26	110	mnm5s2U	5-methylaminomethyl-2-thiouridine	S	2000002511U	nucleoside	U	C2H5NSO-1			CNCc1c[n]([C@@H]2O[C@H](CO)[C@@H](O)[C@H]2O)c(=S)[nH]c1=O		Refreshed IVT/native tRNA-Phe validation searches used the 2026-05-15 result files listed here and modomics_mods_yeast_0504.csv.
Figure 2 validation: tRNA-Phe	native and IVT tRNA-Phe	controlled tRNA-Phe validation	results_native_RT1_2026-05-15.tsv; results_IVT_RT1_2026-05-15.tsv; results_native_RA_2026-05-15.tsv; results_IVT_RA_2026-05-15.tsv	RNase T1 and RNase A	broad 33-modification panel	modomics_mods_yeast_0504.csv	33	27	113	I	inosine	I	2000000009A	nucleoside	A	H-1N-1O1			OC[C@@H]1[C@@H](O)[C@@H](O)[C@H]([n]2c3nc[nH]c(=O)c3nc2)O1		Refreshed IVT/native tRNA-Phe validation searches used the 2026-05-15 result files listed here and modomics_mods_yeast_0504.csv.
Figure 2 validation: tRNA-Phe	native and IVT tRNA-Phe	controlled tRNA-Phe validation	results_native_RT1_2026-05-15.tsv; results_IVT_RT1_2026-05-15.tsv; results_native_RA_2026-05-15.tsv; results_IVT_RA_2026-05-15.tsv	RNase T1 and RNase A	broad 33-modification panel	modomics_mods_yeast_0504.csv	33	28	116	mG	7-methylguanosine	7	2000000007G	nucleoside	G	CH2			C1=NC2=C(N1C3C(C(C(O3)CO)O)O)N=C(NC2=O)N		Refreshed IVT/native tRNA-Phe validation searches used the 2026-05-15 result files listed here and modomics_mods_yeast_0504.csv.
Figure 2 validation: tRNA-Phe	native and IVT tRNA-Phe	controlled tRNA-Phe validation	results_native_RT1_2026-05-15.tsv; results_IVT_RT1_2026-05-15.tsv; results_native_RA_2026-05-15.tsv; results_IVT_RA_2026-05-15.tsv	RNase T1 and RNase A	broad 33-modification panel	modomics_mods_yeast_0504.csv	33	29	129	mnm5U	5-methylaminomethyluridine	{	2000000511U	nucleoside	U	C2H5N			CNCc1c(=O)[nH]c(=O)[n]([C@H]2[C@H](O)[C@H](O)[C@@H](CO)O2)c1		Refreshed IVT/native tRNA-Phe validation searches used the 2026-05-15 result files listed here and modomics_mods_yeast_0504.csv.
Figure 2 validation: tRNA-Phe	native and IVT tRNA-Phe	controlled tRNA-Phe validation	results_native_RT1_2026-05-15.tsv; results_IVT_RT1_2026-05-15.tsv; results_native_RA_2026-05-15.tsv; results_IVT_RA_2026-05-15.tsv	RNase T1 and RNase A	broad 33-modification panel	modomics_mods_yeast_0504.csv	33	30	130	t6A	N6-threonylcarbamoyladenosine	6	2000000062A	nucleoside	A	C5H8N2O3	279.08418	base loss	CC(O)C(N)C(NC(Nc1ncnc2c1nc[n]2[C@@H]1O[C@H](CO)[C@@H](O)[C@H]1O)=O)=O		Refreshed IVT/native tRNA-Phe validation searches used the 2026-05-15 result files listed here and modomics_mods_yeast_0504.csv.
Figure 2 validation: tRNA-Phe	native and IVT tRNA-Phe	controlled tRNA-Phe validation	results_native_RT1_2026-05-15.tsv; results_IVT_RT1_2026-05-15.tsv; results_native_RA_2026-05-15.tsv; results_IVT_RA_2026-05-15.tsv	RNase T1 and RNase A	broad 33-modification panel	modomics_mods_yeast_0504.csv	33	31	137	acp3D	3-(3-amino-3-carboxypropyl)-5,6-dihydrouridine	Ð	2000000308U	nucleoside	U	C4H9NO2			NC(CCN1C(=O)N([C@@H]2O[C@H](CO)[C@@H](O)[C@H]2O)CCC1=O)C(O)=O		Refreshed IVT/native tRNA-Phe validation searches used the 2026-05-15 result files listed here and modomics_mods_yeast_0504.csv.
Figure 2 validation: tRNA-Phe	native and IVT tRNA-Phe	controlled tRNA-Phe validation	results_native_RT1_2026-05-15.tsv; results_IVT_RT1_2026-05-15.tsv; results_native_RA_2026-05-15.tsv; results_IVT_RA_2026-05-15.tsv	RNase T1 and RNase A	broad 33-modification panel	modomics_mods_yeast_0504.csv	33	32	175	ct6A	cyclic N6-threonylcarbamoyladenosine	e	2000000069A	nucleoside	A	C5H5NO3	262.05763	base loss	CC(O)C1NC(=Nc2ncnc3c2nc[n]3[C@@H]2O[C@H](CO)[C@@H](O)[C@H]2O)OC1=O		Refreshed IVT/native tRNA-Phe validation searches used the 2026-05-15 result files listed here and modomics_mods_yeast_0504.csv.
Figure 2 validation: tRNA-Phe	native and IVT tRNA-Phe	controlled tRNA-Phe validation	results_native_RT1_2026-05-15.tsv; results_IVT_RT1_2026-05-15.tsv; results_native_RA_2026-05-15.tsv; results_IVT_RA_2026-05-15.tsv	RNase T1 and RNase A	broad 33-modification panel	modomics_mods_yeast_0504.csv	33	33	256	pAr(p)	2'-O-[(5'-phospho)ribosyl]adenosine-5'-monophosphate	?	2900255551A	nucleotide	A	C5H6O10P2			[O-]P(OC[C@H]1O[C@H]([C@H](O)[C@@H]1O)O[C@@H]1[C@H](O)[C@@H](COP(=O)([O-])[O-])O[C@H]1[n]1c[n]c2c1[n]c[n]c2N)(=O)[O-]		Refreshed IVT/native tRNA-Phe validation searches used the 2026-05-15 result files listed here and modomics_mods_yeast_0504.csv.
Figure 3 profiling: E. coli total tRNA	E. coli total tRNA	partial-digestion E. coli tRNA profiling	results_t1_2026-05-04.idxml; results_RA_2026-05_04_entrapment_search.idxml	RNase T1 and RNase A	broad 33-modification panel	modomics_mods_yeast_0504.csv	33	1	7	s4U	4-thiouridine	4	2000000074U	nucleoside	U	SO-1			OC[C@H]1O[C@@H]([n]2ccc(=S)[nH]c2=O)[C@H](O)[C@@H]1O		User confirmed this analysis used modomics_mods_yeast_0504.csv.
Figure 3 profiling: E. coli total tRNA	E. coli total tRNA	partial-digestion E. coli tRNA profiling	results_t1_2026-05-04.idxml; results_RA_2026-05_04_entrapment_search.idxml	RNase T1 and RNase A	broad 33-modification panel	modomics_mods_yeast_0504.csv	33	2	12	mU	5-methyluridine	T	2000000005U	nucleoside	U	CH2			Cc1c(=O)[nH]c(=O)[n]([C@H]2[C@H](O)[C@H](O)[C@@H](CO)O2)c1		User confirmed this analysis used modomics_mods_yeast_0504.csv.
Figure 3 profiling: E. coli total tRNA	E. coli total tRNA	partial-digestion E. coli tRNA profiling	results_t1_2026-05-04.idxml; results_RA_2026-05_04_entrapment_search.idxml	RNase T1 and RNase A	broad 33-modification panel	modomics_mods_yeast_0504.csv	33	3	13	m2,2G	N2,N2-dimethylguanosine	R	2000000022G	nucleoside	G	C2H4			CN(C)c1[nH]c(=O)c2nc[n]([C@@H]3O[C@H](CO)[C@@H](O)[C@H]3O)c2n1		User confirmed this analysis used modomics_mods_yeast_0504.csv.
Figure 3 profiling: E. coli total tRNA	E. coli total tRNA	partial-digestion E. coli tRNA profiling	results_t1_2026-05-04.idxml; results_RA_2026-05_04_entrapment_search.idxml	RNase T1 and RNase A	broad 33-modification panel	modomics_mods_yeast_0504.csv	33	4	14	D	dihydrouridine	D	2000000008U	nucleoside	U	H2			OC[C@H]1O[C@@H](N2CCC(=O)NC2=O)[C@H](O)[C@@H]1O		User confirmed this analysis used modomics_mods_yeast_0504.csv.
Figure 3 profiling: E. coli total tRNA	E. coli total tRNA	partial-digestion E. coli tRNA profiling	results_t1_2026-05-04.idxml; results_RA_2026-05_04_entrapment_search.idxml	RNase T1 and RNase A	broad 33-modification panel	modomics_mods_yeast_0504.csv	33	5	16	m6t6A	N6-methyl-N6-threonylcarbamoyladenosine	E	2000000662A	nucleoside	A	C5H7N1O4	280.06819	base loss	C[C@H]([C@@H](C(=O)O)NC(Nc1c2c([n]([C@H]3[C@H](O)[C@H](O)[C@@H](CO)O3)cn2)ncn1)=O)O		User confirmed this analysis used modomics_mods_yeast_0504.csv.
Figure 3 profiling: E. coli total tRNA	E. coli total tRNA	partial-digestion E. coli tRNA profiling	results_t1_2026-05-04.idxml; results_RA_2026-05_04_entrapment_search.idxml	RNase T1 and RNase A	broad 33-modification panel	modomics_mods_yeast_0504.csv	33	6	23	cmnm5Um	5-carboxymethylaminomethyl-2'-O-methyluridine	)	2000009051U	nucleoside	U	C4H7N1O2			CO[C@H]1[C@H]([n]2cc(CNCC(O)=O)c(=O)[nH]c2=O)O[C@H](CO)[C@H]1O		User confirmed this analysis used modomics_mods_yeast_0504.csv.
Figure 3 profiling: E. coli total tRNA	E. coli total tRNA	partial-digestion E. coli tRNA profiling	results_t1_2026-05-04.idxml; results_RA_2026-05_04_entrapment_search.idxml	RNase T1 and RNase A	broad 33-modification panel	modomics_mods_yeast_0504.csv	33	7	26	m1I	1-methylinosine	O	2000000019A	nucleoside	A	C1H1N-1O1			C[n]1c(=O)c2c([n]([C@H]3[C@H](O)[C@H](O)[C@@H](CO)O3)cn2)nc1		User confirmed this analysis used modomics_mods_yeast_0504.csv.
Figure 3 profiling: E. coli total tRNA	E. coli total tRNA	partial-digestion E. coli tRNA profiling	results_t1_2026-05-04.idxml; results_RA_2026-05_04_entrapment_search.idxml	RNase T1 and RNase A	broad 33-modification panel	modomics_mods_yeast_0504.csv	33	8	27	mcm5U	5-methoxycarbonylmethyluridine	1	2000000521U	nucleoside	U	C3H4O2			COC(Cc1c(=O)[nH]c(=O)[n]([C@H]2[C@H](O)[C@H](O)[C@@H](CO)O2)c1)=O		User confirmed this analysis used modomics_mods_yeast_0504.csv.
Figure 3 profiling: E. coli total tRNA	E. coli total tRNA	partial-digestion E. coli tRNA profiling	results_t1_2026-05-04.idxml; results_RA_2026-05_04_entrapment_search.idxml	RNase T1 and RNase A	broad 33-modification panel	modomics_mods_yeast_0504.csv	33	9	42	gluQ	glutamyl-queuosine	?	2000000105G	nucleoside	G	C12H17NO5			NC(C(O[C@@H]1[C@@H](NCc2c3c(nc(nc3=O)N)[n]([C@H]3[C@H](O)[C@H](O)[C@@H](CO)O3)c2)C=C[C@@H]1O)=O)CCC(=O)O		User confirmed this analysis used modomics_mods_yeast_0504.csv.
Figure 3 profiling: E. coli total tRNA	E. coli total tRNA	partial-digestion E. coli tRNA profiling	results_t1_2026-05-04.idxml; results_RA_2026-05_04_entrapment_search.idxml	RNase T1 and RNase A	broad 33-modification panel	modomics_mods_yeast_0504.csv	33	10	43	ncm5U	5-carbamoylmethyluridine	&	2000000053U	nucleoside	U	C2H3NO			NC(Cc1c(=O)[nH]c(=O)[n]([C@H]2[C@H](O)[C@H](O)[C@@H](CO)O2)c1)=O		User confirmed this analysis used modomics_mods_yeast_0504.csv.
Figure 3 profiling: E. coli total tRNA	E. coli total tRNA	partial-digestion E. coli tRNA profiling	results_t1_2026-05-04.idxml; results_RA_2026-05_04_entrapment_search.idxml	RNase T1 and RNase A	broad 33-modification panel	modomics_mods_yeast_0504.csv	33	11	45	cmnm5s2U	5-carboxymethylaminomethyl-2-thiouridine	$	2000000251U	nucleoside	U	C3H5NO2SO-1			OC(CNCc1c[n]([C@@H]2O[C@H](CO)[C@@H](O)[C@H]2O)c(=S)[nH]c1=O)=O		User confirmed this analysis used modomics_mods_yeast_0504.csv.
Figure 3 profiling: E. coli total tRNA	E. coli total tRNA	partial-digestion E. coli tRNA profiling	results_t1_2026-05-04.idxml; results_RA_2026-05_04_entrapment_search.idxml	RNase T1 and RNase A	broad 33-modification panel	modomics_mods_yeast_0504.csv	33	12	47	cmo5U	uridine 5-oxyacetic acid	V	2000000502U	nucleoside	U	C2H2O3			OC[C@@H]1[C@@H](O)[C@@H](O)[C@H]([n]2c(=O)[nH]c(=O)c(OCC(=O)O)c2)O1		User confirmed this analysis used modomics_mods_yeast_0504.csv.
Figure 3 profiling: E. coli total tRNA	E. coli total tRNA	partial-digestion E. coli tRNA profiling	results_t1_2026-05-04.idxml; results_RA_2026-05_04_entrapment_search.idxml	RNase T1 and RNase A	broad 33-modification panel	modomics_mods_yeast_0504.csv	33	13	51	ms2i6A	2-methylthio-N6-isopentenyladenosine	*	2000002161A	nucleoside	A	C6H10S			CC(C)=CCNc1nc(SC)nc2c1nc[n]2[C@@H]1O[C@H](CO)[C@@H](O)[C@H]1O		User confirmed this analysis used modomics_mods_yeast_0504.csv.
Figure 3 profiling: E. coli total tRNA	E. coli total tRNA	partial-digestion E. coli tRNA profiling	results_t1_2026-05-04.idxml; results_RA_2026-05_04_entrapment_search.idxml	RNase T1 and RNase A	broad 33-modification panel	modomics_mods_yeast_0504.csv	33	14	56	i6A	N6-isopentenyladenosine	?	2000000061A	nucleoside	A	C5H8			CC(C)=CCNc1ncnc2c1nc[n]2[C@@H]1O[C@H](CO)[C@@H](O)[C@H]1O		User confirmed this analysis used modomics_mods_yeast_0504.csv.
Figure 3 profiling: E. coli total tRNA	E. coli total tRNA	partial-digestion E. coli tRNA profiling	results_t1_2026-05-04.idxml; results_RA_2026-05_04_entrapment_search.idxml	RNase T1 and RNase A	broad 33-modification panel	modomics_mods_yeast_0504.csv	33	15	58	mcmo5U	uridine 5-oxyacetic acid methyl ester	?	2000000503U	nucleoside	U	C3H4O3			COC(COc1c[n](C2O[C@H](CO)[C@@H](O)[C@H]2O)c(=O)[nH]c1=O)=O	U + C3H4O3: mcmo5U; mchm5U	User confirmed this analysis used modomics_mods_yeast_0504.csv.
Figure 3 profiling: E. coli total tRNA	E. coli total tRNA	partial-digestion E. coli tRNA profiling	results_t1_2026-05-04.idxml; results_RA_2026-05_04_entrapment_search.idxml	RNase T1 and RNase A	broad 33-modification panel	modomics_mods_yeast_0504.csv	33	16	65	Q	queuosine	Q	2000000010G	nucleoside	G	C7H10O2			Nc1[nH]c(=O)c2c([n]([C@H]3[C@H](O)[C@H](O)[C@@H](CO)O3)cc2CN[C@@H]2[C@@H](O)[C@@H](O)C=C2)n1		User confirmed this analysis used modomics_mods_yeast_0504.csv.
Figure 3 profiling: E. coli total tRNA	E. coli total tRNA	partial-digestion E. coli tRNA profiling	results_t1_2026-05-04.idxml; results_RA_2026-05_04_entrapment_search.idxml	RNase T1 and RNase A	broad 33-modification panel	modomics_mods_yeast_0504.csv	33	17	68	mcm5s2U	5-methoxycarbonylmethyl-2-thiouridine	3	2000002521U	nucleoside	U	C3H4O2SO-1			COC(Cc1c[n]([C@@H]2O[C@H](CO)[C@@H](O)[C@H]2O)c(=S)[nH]c1=O)=O		User confirmed this analysis used modomics_mods_yeast_0504.csv.
Figure 3 profiling: E. coli total tRNA	E. coli total tRNA	partial-digestion E. coli tRNA profiling	results_t1_2026-05-04.idxml; results_RA_2026-05_04_entrapment_search.idxml	RNase T1 and RNase A	broad 33-modification panel	modomics_mods_yeast_0504.csv	33	18	75	acp3U	3-(3-amino-3-carboxypropyl)uridine	X	2000000030U	nucleoside	U	C4H7NO2			NC(CC[n]1c(=O)[n]([C@@H]2O[C@H](CO)[C@@H](O)[C@H]2O)ccc1=O)C(O)=O		User confirmed this analysis used modomics_mods_yeast_0504.csv.
Figure 3 profiling: E. coli total tRNA	E. coli total tRNA	partial-digestion E. coli tRNA profiling	results_t1_2026-05-04.idxml; results_RA_2026-05_04_entrapment_search.idxml	RNase T1 and RNase A	broad 33-modification panel	modomics_mods_yeast_0504.csv	33	19	80	mcm5Um	5-methoxycarbonylmethyl-2'-O-methyluridine	?	2000090521U	nucleoside	U	C4H6O2			CO[C@H]1[C@H]([n]2c(=O)[nH]c(=O)c(CC(OC)=O)c2)O[C@H](CO)[C@H]1O		User confirmed this analysis used modomics_mods_yeast_0504.csv.
Figure 3 profiling: E. coli total tRNA	E. coli total tRNA	partial-digestion E. coli tRNA profiling	results_t1_2026-05-04.idxml; results_RA_2026-05_04_entrapment_search.idxml	RNase T1 and RNase A	broad 33-modification panel	modomics_mods_yeast_0504.csv	33	20	81	ac4C	N4-acetylcytidine	M	2000000042C	nucleoside	C	C2H2O			CC(Nc1nc(=O)[n]([C@H]2[C@H](O)[C@H](O)[C@@H](CO)O2)cc1)=O		User confirmed this analysis used modomics_mods_yeast_0504.csv.
Figure 3 profiling: E. coli total tRNA	E. coli total tRNA	partial-digestion E. coli tRNA profiling	results_t1_2026-05-04.idxml; results_RA_2026-05_04_entrapment_search.idxml	RNase T1 and RNase A	broad 33-modification panel	modomics_mods_yeast_0504.csv	33	21	83	mA	1-methyladenosine	?	2000000001A	nucleoside	A	CH2			C[n]1c(=N)c2c([n]([C@H]3[C@H](O)[C@H](O)[C@@H](CO)O3)cn2)nc1		User confirmed this analysis used modomics_mods_yeast_0504.csv.
Figure 3 profiling: E. coli total tRNA	E. coli total tRNA	partial-digestion E. coli tRNA profiling	results_t1_2026-05-04.idxml; results_RA_2026-05_04_entrapment_search.idxml	RNase T1 and RNase A	broad 33-modification panel	modomics_mods_yeast_0504.csv	33	22	84	mC	2'-O-methylcytidine	B	2000000090C	nucleoside	C	CH2			CO[C@H]1[C@H]([n]2ccc(N)nc2=O)O[C@H](CO)[C@H]1O		User confirmed this analysis used modomics_mods_yeast_0504.csv.
Figure 3 profiling: E. coli total tRNA	E. coli total tRNA	partial-digestion E. coli tRNA profiling	results_t1_2026-05-04.idxml; results_RA_2026-05_04_entrapment_search.idxml	RNase T1 and RNase A	broad 33-modification panel	modomics_mods_yeast_0504.csv	33	23	85	mchm5U	5-(carboxyhydroxymethyl)uridine methyl ester	?	2000000522U	nucleoside	U	C3H4O3			COC(C(c1c(=O)[nH]c(=O)[n]([C@H]2[C@H](O)[C@H](O)[C@@H](CO)O2)c1)O)=O	U + C3H4O3: mcmo5U; mchm5U	User confirmed this analysis used modomics_mods_yeast_0504.csv.
Figure 3 profiling: E. coli total tRNA	E. coli total tRNA	partial-digestion E. coli tRNA profiling	results_t1_2026-05-04.idxml; results_RA_2026-05_04_entrapment_search.idxml	RNase T1 and RNase A	broad 33-modification panel	modomics_mods_yeast_0504.csv	33	24	92	s2C	2-thiocytidine	?	2000000002C	nucleoside	C	SO-1			Nc1nc(=S)[n]([C@H]2[C@H](O)[C@H](O)[C@@H](CO)O2)cc1		User confirmed this analysis used modomics_mods_yeast_0504.csv.
Figure 3 profiling: E. coli total tRNA	E. coli total tRNA	partial-digestion E. coli tRNA profiling	results_t1_2026-05-04.idxml; results_RA_2026-05_04_entrapment_search.idxml	RNase T1 and RNase A	broad 33-modification panel	modomics_mods_yeast_0504.csv	33	25	101	k2C	2-lysidine	}	2000000021C	nucleoside	C	C6H12N2O1			N[C@H](C(=O)O)CCCCN=c1[n]([C@H]2[C@H](O)[C@H](O)[C@@H](CO)O2)ccc(N)n1		User confirmed this analysis used modomics_mods_yeast_0504.csv.
Figure 3 profiling: E. coli total tRNA	E. coli total tRNA	partial-digestion E. coli tRNA profiling	results_t1_2026-05-04.idxml; results_RA_2026-05_04_entrapment_search.idxml	RNase T1 and RNase A	broad 33-modification panel	modomics_mods_yeast_0504.csv	33	26	110	mnm5s2U	5-methylaminomethyl-2-thiouridine	S	2000002511U	nucleoside	U	C2H5NSO-1			CNCc1c[n]([C@@H]2O[C@H](CO)[C@@H](O)[C@H]2O)c(=S)[nH]c1=O		User confirmed this analysis used modomics_mods_yeast_0504.csv.
Figure 3 profiling: E. coli total tRNA	E. coli total tRNA	partial-digestion E. coli tRNA profiling	results_t1_2026-05-04.idxml; results_RA_2026-05_04_entrapment_search.idxml	RNase T1 and RNase A	broad 33-modification panel	modomics_mods_yeast_0504.csv	33	27	113	I	inosine	I	2000000009A	nucleoside	A	H-1N-1O1			OC[C@@H]1[C@@H](O)[C@@H](O)[C@H]([n]2c3nc[nH]c(=O)c3nc2)O1		User confirmed this analysis used modomics_mods_yeast_0504.csv.
Figure 3 profiling: E. coli total tRNA	E. coli total tRNA	partial-digestion E. coli tRNA profiling	results_t1_2026-05-04.idxml; results_RA_2026-05_04_entrapment_search.idxml	RNase T1 and RNase A	broad 33-modification panel	modomics_mods_yeast_0504.csv	33	28	116	mG	7-methylguanosine	7	2000000007G	nucleoside	G	CH2			C1=NC2=C(N1C3C(C(C(O3)CO)O)O)N=C(NC2=O)N		User confirmed this analysis used modomics_mods_yeast_0504.csv.
Figure 3 profiling: E. coli total tRNA	E. coli total tRNA	partial-digestion E. coli tRNA profiling	results_t1_2026-05-04.idxml; results_RA_2026-05_04_entrapment_search.idxml	RNase T1 and RNase A	broad 33-modification panel	modomics_mods_yeast_0504.csv	33	29	129	mnm5U	5-methylaminomethyluridine	{	2000000511U	nucleoside	U	C2H5N			CNCc1c(=O)[nH]c(=O)[n]([C@H]2[C@H](O)[C@H](O)[C@@H](CO)O2)c1		User confirmed this analysis used modomics_mods_yeast_0504.csv.
Figure 3 profiling: E. coli total tRNA	E. coli total tRNA	partial-digestion E. coli tRNA profiling	results_t1_2026-05-04.idxml; results_RA_2026-05_04_entrapment_search.idxml	RNase T1 and RNase A	broad 33-modification panel	modomics_mods_yeast_0504.csv	33	30	130	t6A	N6-threonylcarbamoyladenosine	6	2000000062A	nucleoside	A	C5H8N2O3	279.08418	base loss	CC(O)C(N)C(NC(Nc1ncnc2c1nc[n]2[C@@H]1O[C@H](CO)[C@@H](O)[C@H]1O)=O)=O		User confirmed this analysis used modomics_mods_yeast_0504.csv.
Figure 3 profiling: E. coli total tRNA	E. coli total tRNA	partial-digestion E. coli tRNA profiling	results_t1_2026-05-04.idxml; results_RA_2026-05_04_entrapment_search.idxml	RNase T1 and RNase A	broad 33-modification panel	modomics_mods_yeast_0504.csv	33	31	137	acp3D	3-(3-amino-3-carboxypropyl)-5,6-dihydrouridine	Ð	2000000308U	nucleoside	U	C4H9NO2			NC(CCN1C(=O)N([C@@H]2O[C@H](CO)[C@@H](O)[C@H]2O)CCC1=O)C(O)=O		User confirmed this analysis used modomics_mods_yeast_0504.csv.
Figure 3 profiling: E. coli total tRNA	E. coli total tRNA	partial-digestion E. coli tRNA profiling	results_t1_2026-05-04.idxml; results_RA_2026-05_04_entrapment_search.idxml	RNase T1 and RNase A	broad 33-modification panel	modomics_mods_yeast_0504.csv	33	32	175	ct6A	cyclic N6-threonylcarbamoyladenosine	e	2000000069A	nucleoside	A	C5H5NO3	262.05763	base loss	CC(O)C1NC(=Nc2ncnc3c2nc[n]3[C@@H]2O[C@H](CO)[C@@H](O)[C@H]2O)OC1=O		User confirmed this analysis used modomics_mods_yeast_0504.csv.
Figure 3 profiling: E. coli total tRNA	E. coli total tRNA	partial-digestion E. coli tRNA profiling	results_t1_2026-05-04.idxml; results_RA_2026-05_04_entrapment_search.idxml	RNase T1 and RNase A	broad 33-modification panel	modomics_mods_yeast_0504.csv	33	33	256	pAr(p)	2'-O-[(5'-phospho)ribosyl]adenosine-5'-monophosphate	?	2900255551A	nucleotide	A	C5H6O10P2			[O-]P(OC[C@H]1O[C@H]([C@H](O)[C@@H]1O)O[C@@H]1[C@H](O)[C@@H](COP(=O)([O-])[O-])O[C@H]1[n]1c[n]c2c1[n]c[n]c2N)(=O)[O-]		User confirmed this analysis used modomics_mods_yeast_0504.csv.
Figure 4 benchmark: human HAP1 tRNA	human HAP1 tRNA	human tRNA benchmark against NASE dataset	results_human_2026-05-05_FDR_010_9_raw.idxml	RNase T1	human 33-modification panel	mod_human_0501.csv	33	1	12	mU	5-methyluridine	T	2000000005U	nucleoside	U	CH2			Cc1c(=O)[nH]c(=O)[n]([C@H]2[C@H](O)[C@H](O)[C@@H](CO)O2)c1		User confirmed this analysis used mod_human_0501.csv.
Figure 4 benchmark: human HAP1 tRNA	human HAP1 tRNA	human tRNA benchmark against NASE dataset	results_human_2026-05-05_FDR_010_9_raw.idxml	RNase T1	human 33-modification panel	mod_human_0501.csv	33	2	13	m2,2G	N2,N2-dimethylguanosine	R	2000000022G	nucleoside	G	C2H4			CN(C)c1[nH]c(=O)c2nc[n]([C@@H]3O[C@H](CO)[C@@H](O)[C@H]3O)c2n1		User confirmed this analysis used mod_human_0501.csv.
Figure 4 benchmark: human HAP1 tRNA	human HAP1 tRNA	human tRNA benchmark against NASE dataset	results_human_2026-05-05_FDR_010_9_raw.idxml	RNase T1	human 33-modification panel	mod_human_0501.csv	33	3	14	D	dihydrouridine	D	2000000008U	nucleoside	U	H2			OC[C@H]1O[C@@H](N2CCC(=O)NC2=O)[C@H](O)[C@@H]1O		User confirmed this analysis used mod_human_0501.csv.
Figure 4 benchmark: human HAP1 tRNA	human HAP1 tRNA	human tRNA benchmark against NASE dataset	results_human_2026-05-05_FDR_010_9_raw.idxml	RNase T1	human 33-modification panel	mod_human_0501.csv	33	4	16	m6t6A	N6-methyl-N6-threonylcarbamoyladenosine	E	2000000662A	nucleoside	A	C5H7N1O4	280.06819	base loss	C[C@H]([C@@H](C(=O)O)NC(Nc1c2c([n]([C@H]3[C@H](O)[C@H](O)[C@@H](CO)O3)cn2)ncn1)=O)O		User confirmed this analysis used mod_human_0501.csv.
Figure 4 benchmark: human HAP1 tRNA	human HAP1 tRNA	human tRNA benchmark against NASE dataset	results_human_2026-05-05_FDR_010_9_raw.idxml	RNase T1	human 33-modification panel	mod_human_0501.csv	33	5	21	tm5U	5-taurinomethyluridine	ʭ	2000000054U	nucleoside	U	C3H7NO3S			OC[C@H]1O[C@@H]([n]2cc(CNCCS(O)(=O)=O)c(=O)[nH]c2=O)[C@H](O)[C@@H]1O		User confirmed this analysis used mod_human_0501.csv.
Figure 4 benchmark: human HAP1 tRNA	human HAP1 tRNA	human tRNA benchmark against NASE dataset	results_human_2026-05-05_FDR_010_9_raw.idxml	RNase T1	human 33-modification panel	mod_human_0501.csv	33	6	26	m1I	1-methylinosine	O	2000000019A	nucleoside	A	C1H1N-1O1			C[n]1c(=O)c2c([n]([C@H]3[C@H](O)[C@H](O)[C@@H](CO)O3)cn2)nc1		User confirmed this analysis used mod_human_0501.csv.
Figure 4 benchmark: human HAP1 tRNA	human HAP1 tRNA	human tRNA benchmark against NASE dataset	results_human_2026-05-05_FDR_010_9_raw.idxml	RNase T1	human 33-modification panel	mod_human_0501.csv	33	7	27	mcm5U	5-methoxycarbonylmethyluridine	1	2000000521U	nucleoside	U	C3H4O2			COC(Cc1c(=O)[nH]c(=O)[n]([C@H]2[C@H](O)[C@H](O)[C@@H](CO)O2)c1)=O		User confirmed this analysis used mod_human_0501.csv.
Figure 4 benchmark: human HAP1 tRNA	human HAP1 tRNA	human tRNA benchmark against NASE dataset	results_human_2026-05-05_FDR_010_9_raw.idxml	RNase T1	human 33-modification panel	mod_human_0501.csv	33	8	30	yW	wybutosine	Y	2000003483G	nucleoside	G	C12H14N2O4			COC(NC(C(OC)=O)CCc1[n]2c([n](c3c(c2=O)nc[n]3[C@H]2[C@H](O)[C@H](O)[C@@H](CO)O2)C)nc1C)=O		User confirmed this analysis used mod_human_0501.csv.
Figure 4 benchmark: human HAP1 tRNA	human HAP1 tRNA	human tRNA benchmark against NASE dataset	results_human_2026-05-05_FDR_010_9_raw.idxml	RNase T1	human 33-modification panel	mod_human_0501.csv	33	9	31	f5C	5-formylcytidine	>	2000000071C	nucleoside	C	CO			Nc1nc(=O)[n]([C@@H]2O[C@H](CO)[C@@H](O)[C@H]2O)cc1C=O		User confirmed this analysis used mod_human_0501.csv.
Figure 4 benchmark: human HAP1 tRNA	human HAP1 tRNA	human tRNA benchmark against NASE dataset	results_human_2026-05-05_FDR_010_9_raw.idxml	RNase T1	human 33-modification panel	mod_human_0501.csv	33	10	42	gluQ	glutamyl-queuosine	?	2000000105G	nucleoside	G	C12H17NO5			NC(C(O[C@@H]1[C@@H](NCc2c3c(nc(nc3=O)N)[n]([C@H]3[C@H](O)[C@H](O)[C@@H](CO)O3)c2)C=C[C@@H]1O)=O)CCC(=O)O		User confirmed this analysis used mod_human_0501.csv.
Figure 4 benchmark: human HAP1 tRNA	human HAP1 tRNA	human tRNA benchmark against NASE dataset	results_human_2026-05-05_FDR_010_9_raw.idxml	RNase T1	human 33-modification panel	mod_human_0501.csv	33	11	43	ncm5U	5-carbamoylmethyluridine	&	2000000053U	nucleoside	U	C2H3NO			NC(Cc1c(=O)[nH]c(=O)[n]([C@H]2[C@H](O)[C@H](O)[C@@H](CO)O2)c1)=O		User confirmed this analysis used mod_human_0501.csv.
Figure 4 benchmark: human HAP1 tRNA	human HAP1 tRNA	human tRNA benchmark against NASE dataset	results_human_2026-05-05_FDR_010_9_raw.idxml	RNase T1	human 33-modification panel	mod_human_0501.csv	33	12	45	cmnm5s2U	5-carboxymethylaminomethyl-2-thiouridine	$	2000000251U	nucleoside	U	C3H5NO2SO-1			OC(CNCc1c[n]([C@@H]2O[C@H](CO)[C@@H](O)[C@H]2O)c(=S)[nH]c1=O)=O		User confirmed this analysis used mod_human_0501.csv.
Figure 4 benchmark: human HAP1 tRNA	human HAP1 tRNA	human tRNA benchmark against NASE dataset	results_human_2026-05-05_FDR_010_9_raw.idxml	RNase T1	human 33-modification panel	mod_human_0501.csv	33	13	51	ms2i6A	2-methylthio-N6-isopentenyladenosine	*	2000002161A	nucleoside	A	C6H10S			CC(C)=CCNc1nc(SC)nc2c1nc[n]2[C@@H]1O[C@H](CO)[C@@H](O)[C@H]1O		User confirmed this analysis used mod_human_0501.csv.
Figure 4 benchmark: human HAP1 tRNA	human HAP1 tRNA	human tRNA benchmark against NASE dataset	results_human_2026-05-05_FDR_010_9_raw.idxml	RNase T1	human 33-modification panel	mod_human_0501.csv	33	14	56	i6A	N6-isopentenyladenosine	?	2000000061A	nucleoside	A	C5H8			CC(C)=CCNc1ncnc2c1nc[n]2[C@@H]1O[C@H](CO)[C@@H](O)[C@H]1O		User confirmed this analysis used mod_human_0501.csv.
Figure 4 benchmark: human HAP1 tRNA	human HAP1 tRNA	human tRNA benchmark against NASE dataset	results_human_2026-05-05_FDR_010_9_raw.idxml	RNase T1	human 33-modification panel	mod_human_0501.csv	33	15	65	Q	queuosine	Q	2000000010G	nucleoside	G	C7H10O2			Nc1[nH]c(=O)c2c([n]([C@H]3[C@H](O)[C@H](O)[C@@H](CO)O3)cc2CN[C@@H]2[C@@H](O)[C@@H](O)C=C2)n1		User confirmed this analysis used mod_human_0501.csv.
Figure 4 benchmark: human HAP1 tRNA	human HAP1 tRNA	human tRNA benchmark against NASE dataset	results_human_2026-05-05_FDR_010_9_raw.idxml	RNase T1	human 33-modification panel	mod_human_0501.csv	33	16	68	mcm5s2U	5-methoxycarbonylmethyl-2-thiouridine	3	2000002521U	nucleoside	U	C3H4O2SO-1			COC(Cc1c[n]([C@@H]2O[C@H](CO)[C@@H](O)[C@H]2O)c(=S)[nH]c1=O)=O		User confirmed this analysis used mod_human_0501.csv.
Figure 4 benchmark: human HAP1 tRNA	human HAP1 tRNA	human tRNA benchmark against NASE dataset	results_human_2026-05-05_FDR_010_9_raw.idxml	RNase T1	human 33-modification panel	mod_human_0501.csv	33	17	75	acp3U	3-(3-amino-3-carboxypropyl)uridine	X	2000000030U	nucleoside	U	C4H7NO2			NC(CC[n]1c(=O)[n]([C@@H]2O[C@H](CO)[C@@H](O)[C@H]2O)ccc1=O)C(O)=O		User confirmed this analysis used mod_human_0501.csv.
Figure 4 benchmark: human HAP1 tRNA	human HAP1 tRNA	human tRNA benchmark against NASE dataset	results_human_2026-05-05_FDR_010_9_raw.idxml	RNase T1	human 33-modification panel	mod_human_0501.csv	33	18	80	mcm5Um	5-methoxycarbonylmethyl-2'-O-methyluridine	?	2000090521U	nucleoside	U	C4H6O2			CO[C@H]1[C@H]([n]2c(=O)[nH]c(=O)c(CC(OC)=O)c2)O[C@H](CO)[C@H]1O		User confirmed this analysis used mod_human_0501.csv.
Figure 4 benchmark: human HAP1 tRNA	human HAP1 tRNA	human tRNA benchmark against NASE dataset	results_human_2026-05-05_FDR_010_9_raw.idxml	RNase T1	human 33-modification panel	mod_human_0501.csv	33	19	81	ac4C	N4-acetylcytidine	M	2000000042C	nucleoside	C	C2H2O			CC(Nc1nc(=O)[n]([C@H]2[C@H](O)[C@H](O)[C@@H](CO)O2)cc1)=O		User confirmed this analysis used mod_human_0501.csv.
Figure 4 benchmark: human HAP1 tRNA	human HAP1 tRNA	human tRNA benchmark against NASE dataset	results_human_2026-05-05_FDR_010_9_raw.idxml	RNase T1	human 33-modification panel	mod_human_0501.csv	33	20	83	mA	1-methyladenosine	?	2000000001A	nucleoside	A	CH2			C[n]1c(=N)c2c([n]([C@H]3[C@H](O)[C@H](O)[C@@H](CO)O3)cn2)nc1		User confirmed this analysis used mod_human_0501.csv.
Figure 4 benchmark: human HAP1 tRNA	human HAP1 tRNA	human tRNA benchmark against NASE dataset	results_human_2026-05-05_FDR_010_9_raw.idxml	RNase T1	human 33-modification panel	mod_human_0501.csv	33	21	84	mC	2'-O-methylcytidine	B	2000000090C	nucleoside	C	CH2			CO[C@H]1[C@H]([n]2ccc(N)nc2=O)O[C@H](CO)[C@H]1O		User confirmed this analysis used mod_human_0501.csv.
Figure 4 benchmark: human HAP1 tRNA	human HAP1 tRNA	human tRNA benchmark against NASE dataset	results_human_2026-05-05_FDR_010_9_raw.idxml	RNase T1	human 33-modification panel	mod_human_0501.csv	33	22	85	mchm5U	5-(carboxyhydroxymethyl)uridine methyl ester	?	2000000522U	nucleoside	U	C3H4O3			COC(C(c1c(=O)[nH]c(=O)[n]([C@H]2[C@H](O)[C@H](O)[C@@H](CO)O2)c1)O)=O		User confirmed this analysis used mod_human_0501.csv.
Figure 4 benchmark: human HAP1 tRNA	human HAP1 tRNA	human tRNA benchmark against NASE dataset	results_human_2026-05-05_FDR_010_9_raw.idxml	RNase T1	human 33-modification panel	mod_human_0501.csv	33	23	86	galQ	galactosyl-queuosine	9	2000000104G	nucleoside	G	C13H20O7			Nc1[nH]c(=O)c2c([n]([C@H]3[C@H](O)[C@H](O)[C@@H](CO)O3)cc2CN[C@@H]2[C@@H](O[C@H]3C(O)[C@H](O)[C@@H](O)C(CO)O3)[C@@H](O)C=C2)n1		User confirmed this analysis used mod_human_0501.csv.
Figure 4 benchmark: human HAP1 tRNA	human HAP1 tRNA	human tRNA benchmark against NASE dataset	results_human_2026-05-05_FDR_010_9_raw.idxml	RNase T1	human 33-modification panel	mod_human_0501.csv	33	24	91	tm5s2U	5-taurinomethyl-2-thiouridine	ƕ	2000000254U	nucleoside	U	C3H7NO2S2			OC[C@H]1O[C@@H]([n]2cc(CNCCS(O)(=O)=O)c(=O)[nH]c2=S)[C@H](O)[C@@H]1O		User confirmed this analysis used mod_human_0501.csv.
Figure 4 benchmark: human HAP1 tRNA	human HAP1 tRNA	human tRNA benchmark against NASE dataset	results_human_2026-05-05_FDR_010_9_raw.idxml	RNase T1	human 33-modification panel	mod_human_0501.csv	33	25	100	s2U	2-thiouridine	2	2000000002U	nucleoside	U	O-1S			O[C@H]1[C@H]([n]2ccc(=O)[nH]c2=S)O[C@H](CO)[C@H]1O		User confirmed this analysis used mod_human_0501.csv.
Figure 4 benchmark: human HAP1 tRNA	human HAP1 tRNA	human tRNA benchmark against NASE dataset	results_human_2026-05-05_FDR_010_9_raw.idxml	RNase T1	human 33-modification panel	mod_human_0501.csv	33	26	110	mnm5s2U	5-methylaminomethyl-2-thiouridine	S	2000002511U	nucleoside	U	C2H5NSO-1			CNCc1c[n]([C@@H]2O[C@H](CO)[C@@H](O)[C@H]2O)c(=S)[nH]c1=O		User confirmed this analysis used mod_human_0501.csv.
Figure 4 benchmark: human HAP1 tRNA	human HAP1 tRNA	human tRNA benchmark against NASE dataset	results_human_2026-05-05_FDR_010_9_raw.idxml	RNase T1	human 33-modification panel	mod_human_0501.csv	33	27	113	I	inosine	I	2000000009A	nucleoside	A	H-1N-1O1			OC[C@@H]1[C@@H](O)[C@@H](O)[C@H]([n]2c3nc[nH]c(=O)c3nc2)O1		User confirmed this analysis used mod_human_0501.csv.
Figure 4 benchmark: human HAP1 tRNA	human HAP1 tRNA	human tRNA benchmark against NASE dataset	results_human_2026-05-05_FDR_010_9_raw.idxml	RNase T1	human 33-modification panel	mod_human_0501.csv	33	28	116	mG	7-methylguanosine	7	2000000007G	nucleoside	G	CH2			C1=NC2=C(N1C3C(C(C(O3)CO)O)O)N=C(NC2=O)N		User confirmed this analysis used mod_human_0501.csv.
Figure 4 benchmark: human HAP1 tRNA	human HAP1 tRNA	human tRNA benchmark against NASE dataset	results_human_2026-05-05_FDR_010_9_raw.idxml	RNase T1	human 33-modification panel	mod_human_0501.csv	33	29	119	hm5C	5-hydroxymethylcytidine	Ƣ	2000000051C	nucleoside	C	CH2O			Nc1nc(=O)[n]([C@@H]2O[C@H](CO)[C@@H](O)[C@H]2O)cc1CO		User confirmed this analysis used mod_human_0501.csv.
Figure 4 benchmark: human HAP1 tRNA	human HAP1 tRNA	human tRNA benchmark against NASE dataset	results_human_2026-05-05_FDR_010_9_raw.idxml	RNase T1	human 33-modification panel	mod_human_0501.csv	33	30	129	mnm5U	5-methylaminomethyluridine	{	2000000511U	nucleoside	U	C2H5N			CNCc1c(=O)[nH]c(=O)[n]([C@H]2[C@H](O)[C@H](O)[C@@H](CO)O2)c1		User confirmed this analysis used mod_human_0501.csv.
Figure 4 benchmark: human HAP1 tRNA	human HAP1 tRNA	human tRNA benchmark against NASE dataset	results_human_2026-05-05_FDR_010_9_raw.idxml	RNase T1	human 33-modification panel	mod_human_0501.csv	33	31	130	t6A	N6-threonylcarbamoyladenosine	6	2000000062A	nucleoside	A	C5H8N2O3	279.08418	base loss	CC(O)C(N)C(NC(Nc1ncnc2c1nc[n]2[C@@H]1O[C@H](CO)[C@@H](O)[C@H]1O)=O)=O		User confirmed this analysis used mod_human_0501.csv.
Figure 4 benchmark: human HAP1 tRNA	human HAP1 tRNA	human tRNA benchmark against NASE dataset	results_human_2026-05-05_FDR_010_9_raw.idxml	RNase T1	human 33-modification panel	mod_human_0501.csv	33	32	175	ct6A	cyclic N6-threonylcarbamoyladenosine	e	2000000069A	nucleoside	A	C5H5NO3	262.05763	base loss	CC(O)C1NC(=Nc2ncnc3c2nc[n]3[C@@H]2O[C@H](CO)[C@@H](O)[C@H]2O)OC1=O		User confirmed this analysis used mod_human_0501.csv.
Figure 4 benchmark: human HAP1 tRNA	human HAP1 tRNA	human tRNA benchmark against NASE dataset	results_human_2026-05-05_FDR_010_9_raw.idxml	RNase T1	human 33-modification panel	mod_human_0501.csv	33	33	183	hm5Cm	2'-O-methyl-5-hydroxymethylcytidine	¡	2000009051C	nucleoside	C	C2H4O			CO[C@H]1[C@H]([n]2cc(CO)c(N)nc2=O)O[C@H](CO)[C@H]1O		User confirmed this analysis used mod_human_0501.csv.

### Sheet: Source files
source_file	full_path	row_count	used_for
mods_NME1.csv	Z:\jishen\code\OligoFragger\app\src\test\resources\mods_NME1.csv	4	Figure 2 NME1 lncRNA validation
modomics_mods_yeast_0504.csv	Z:\jishen\code\OligoFragger\app\src\test\resources\modomics_mods_yeast_0504.csv	33	Figure 2 tRNA-Phe validation and Figure 3 E. coli total-tRNA profiling
mod_human_0501.csv	Z:\jishen\code\OligoFragger\app\src\test\resources\mod_human_0501.csv	33	Figure 4 human HAP1 tRNA benchmark
